# A splice donor variant in *CCDC189* is associated with asthenospermia in Nordic Red dairy cattle

**DOI:** 10.1101/472282

**Authors:** Terhi Iso-Touru, Christine Wurmser, Heli Venhoranta, Maya Hiltpold, Tujia Savolainen, Anu Sironen, Konrad Fischer, Krzysztof Flisikowski, Ruedi Fries, Alejandro Vicente-Carrillo, Manuel Alvarez-Rodriguez, Szabolcs Nagy, Mervi Mutikainen, Jaana Peippo, Juhani Taponen, Goutam Sahana, Bernt Guldbrandtsen, Henri Simonen, Heriberto Rodriguez-Martinez, Magnus Andersson, Hubert Pausch

## Abstract

**Background:** Cattle populations are highly amenable to the genetic mapping of male reproductive traits because longitudinal data on ejaculate quality and dense microarray-derived genotypes are available for many artificial insemination bulls. Two young Nordic Red bulls delivered sperm with low progressive motility (i.e., asthenospermia) during a semen collection period of more than four months. The bulls were related through a common ancestor on both their paternal and maternal ancestry. Thus, a recessive mode of inheritance of asthenospermia was suspected.

**Results:** Both bulls were genotyped at 54,001 SNPs using the Illumina BovineSNP50 Bead chip. A scan for autozygosity revealed that they were identical by descent for a 2.98 Mb segment located on bovine chromosome 25. This haplotype was not found in the homozygous state in 8,557 fertile bulls although five homozygous haplotype carriers were expected (P=0.018). Whole genome-sequencing uncovered that both asthenospermic bulls were homozygous for a mutation that disrupts a canonical 5’ splice donor site of *CCDC189* encoding the coiled-coil domain containing protein 189. Transcription analysis showed that the derived allele activates a cryptic splice site resulting in a frameshift and premature termination of translation. The mutated CCDC189 protein is truncated by more than 40%, thus lacking the flagellar C1a complex subunit C1a-32 that is supposed to modulate the physiological movement of the sperm flagella. The mutant allele occurs at a frequency of 2.5% in Nordic Red cattle.

**Conclusions:** Our study in cattle uncovered that CCDC189 is required for physiological movement of sperm flagella thus enabling active progression of spermatozoa and fertilization. A direct gene test may be implemented to monitor the asthenospermia-associated allele and prevent the birth of homozygous bulls that are infertile. Our results have been integrated in the Online Mendelian Inheritance in Animals (OMIA) database (https://omia.org/OMIA002167/9913/).
