## Supporting_Files for "A splice donor variant in *CCDC189* is associated with asthenospermia in Nordic Red dairy cattle": File_S6.csv

Chr	SNP	Position	allele
25	ARS-BFGL-NGS-21738	25490468	G
25	ARS-BFGL-NGS-21527	25547267	A
25	HAPMAP41912-BTA-59851	25631487	G
25	ARS-BFGL-NGS-81206	25669327	G
25	BTA-110441-NO-RS	25779530	A
25	ARS-BFGL-NGS-24420	25876171	C
25	HAPMAP30305-BTA-155754	26032901	A
25	HAPMAP39665-BTA-59836	26103020	C
25	ARS-BFGL-NGS-74847	26175012	G
25	BTA-59843-NO-RS	26260257	G
25	BTA-59844-NO-RS	26283348	A
25	ARS-BFGL-NGS-22050	26310196	A
25	ARS-BFGL-NGS-105526	26337016	C
25	ARS-BFGL-NGS-79696	26380285	A
25	ARS-BFGL-BAC-42500	26468456	G
25	ARS-BFGL-NGS-16120	26488786	G
25	BTB-00905776	26634306	C
25	ARS-BFGL-NGS-14945	26669633	G
25	HAPMAP34024-BES10_CONTIG525_12	26701571	A
25	ARS-BFGL-NGS-108997	26736589	G
25	ARS-BFGL-NGS-40782	26807071	A
25	ARS-BFGL-NGS-7049	26830749	A
25	HAPMAP57770-SS46527064	26867622	A
25	ARS-BFGL-BAC-42506	26899864	G
25	HAPMAP25888-BTA-156800	26921550	G
25	ARS-BFGL-NGS-100347	26982725	A
25	ARS-BFGL-NGS-75967	27117547	C
25	ARS-BFGL-NGS-31925	27409436	A
25	BTA-59768-NO-RS	27477941	G
25	ARS-BFGL-NGS-37360	27501732	G
25	ARS-BFGL-NGS-103172	27525725	G
25	ARS-BFGL-NGS-3731	27545745	G
25	BTB-02018145	27670625	G
25	ARS-BFGL-NGS-6982	27736138	C
25	ARS-BFGL-NGS-70606	27787134	G
25	HAPMAP39031-BTA-59776	27847889	C
25	HAPMAP44260-BTA-59780	27872006	A
25	HAPMAP41591-BTA-59790	27912102	G
25	ARS-BFGL-NGS-20397	27947783	C
25	ARS-BFGL-BAC-42272	27970816	G
25	ARS-BFGL-NGS-28385	28049888	A
25	ARS-BFGL-NGS-75298	28272468	A
25	HAPMAP44104-BTA-59801	28372023	A
25	BTA-59806-NO-RS	28449472	A
25	ARS-BFGL-NGS-6156	28470779	G
